# Fine-scale genetic structure and rare variant frequencies

**DOI:** 10.1101/2024.02.02.578687

**Authors:** Laurence Gagnon, Claudia Moreau, Catherine Laprise, Simon L. Girard

## Abstract

In response to the current challenge in genetic studies to make new associations, we advocate for a shift toward leveraging population fine-scale structure. Our exploration brings to light distinct fine-structure within populations having undergone a founder effect, challenging the prior perception of homogeneity. This underscores that smaller, but well-defined cohorts, demonstrate an important increase in rare variant frequencies, offering a promising avenue for new genetic variants’ discovery.
