## Extended table 2 for "Fine-scale genetic structure and rare variant frequencies"

### Sheet: chi_square_disease_for_table_ar
Extended Table 2. Table of the frequency and fold-increase of disease-causing variants known to be associated with a specific population.
Only the main population and the associated clusters are shown on the table.
Population	Disease	SNPs	MAF of the reference group	MAF of the population	MAF of the cluster	Cluster	Fold increase
Ashkenazi Jews	Gaucher disease (ClinVar: 4290)	chr1:155235843:T:C	0.002632	0.02807	0.03276	Ashkenazi Jews-1	1.16708
Ashkenazi Jews	Maple syrup urine disease type 1B (ClinVar: 11937)	chr6:80168945:G:C	0	0.001504	0.001787	Ashkenazi Jews-1	1.18816
Ashkenazi Jews	Fanconi anemia (ClinVar: 12045)	chr9:95172033:T:A	0	0.005263	0.005956	Ashkenazi Jews-1	1.13167
Ashkenazi Jews	Usher syndrome type 1F (ClinVar: 4933)	chr10:54317414:G:A	0	0.00401	0.004467	Ashkenazi Jews-1	1.11397
Ashkenazi Jews	Niemann-Pick disease (ClinVar: 2980)	chr11:6394204:G:T	0	0.002005	0.002382	Ashkenazi Jews-1	1.18803
Ashkenazi Jews	ABCC8-related hyperinsulinism (ClinVar: 9088)	chr11:17397055:C:T	0	0.004762	0.00536	Ashkenazi Jews-1	1.12558
Ashkenazi Jews	Joubert syndrome type 2 (ClinVar: 197)	chr11:61393965:G:T	0	0.006266	0.006849	Ashkenazi Jews-1	1.09304
Ashkenazi Jews	Tay-Sachs disease (ClinVar: 3890)	chr15:72346234:C:G	0	0.002005	0.002085	Ashkenazi Jews-1	1.0399
Ashkenazi Jews	Canavan disease (ClinVar: 2605)	chr17:3499000:A:C	0	0.006266	0.007147	Ashkenazi Jews-1	1.1406
Ashkenazi Jews	Glycogen storage disease type 1A (ClinVar: 11998)	chr17:42903947:C:T	0	0.005514	0.006552	Ashkenazi Jews-1	1.18825
Quebec	Multiple intestinal atresia (Clinvar: 50608)	chr2:46994512:CAAGT:C	0	0.001596	0.00431	Quebec-2	2.7005
Quebec	Early-onset vitamin B6-dependent epilepsy (ClinVar: 503895)	chr8:37772802:GCAGA:G	0	0.004255	0.01509	Quebec-2	3.54642
Quebec	Nephronophthisis type 2 (ClinVar: 660098)	chr9:100246788:G:A	0	0.003723	0.01293	Quebec-2	3.47301
Quebec	Type 1A vitamin D hydroxylation-deficient rickets (ClinVar: 1664)	chr12:57766130:AC:A	0	0.006383	0.01724	Quebec-2	2.70092
Quebec	Mucolipidosis II alpha/beta (CinVar: 2771)	chr12:101753469:TGA:T	0	0.004255	0.01509	Quebec-2	3.54642
Quebec	Congenital disorder of glycosylation with hereditary phosphomannose isomerase deficiency (ClinVar: 14349)	chr15:74897050:G:A	0	0.003723	0.01293	Quebec-2	3.47301
Quebec	Type I tyrosinemia (ClinVar: 11870)	chr15:80180230:G:A	0.002632	0.006915	0.02586	Quebec-2	3.7397
Quebec	Cystinosis (ClinVar: 4443)	chr17:3655305:G:A	0	0.00266	0.008621	Quebec-2	3.24098
